# Lichen fungi do not depend on the alga for ATP production

**DOI:** 10.1101/2021.03.17.435722

**Authors:** Gulnara Tagirdzhanova, John P. McCutcheon, Toby Spribille

## Abstract

Lichen fungi live in a symbiotic association with unicellular phototrophs and have no known aposymbiotic stage. A recent study postulated that some of them have lost mitochondrial oxidative phosphorylation and rely on their algal partners for ATP. This claim originated from an apparent lack of *ATP9*, a gene encoding one subunit of ATP synthase, from a few mitochondrial genomes. Here we show that while these fungi indeed have lost the mitochondrial *ATP9*, each retain a nuclear copy of this gene. Our analysis reaffirms that lichen fungi produce their own ATP.
