## Supplementary tables S1-S4 for "Lichen fungi do not depend on the alga for ATP production"

### Sheet: S1
Table S1. Specimens used for the metagenomes
Species	Collector ID	Location	DNA extraction ID	Genome completeness (post assembly and binning, according to BUSCO)
Alectoria fallacina	McMullin 19003 (CANL)	N 35.59874 W -83.47551	GTX0161	0.974
Gomphillus americanus	Perlmutter 3748 (NCU)	N 35.914991 W -78.38989	GTX0158-159 (pooled)	0.957
Heterodermia speciosa	J. Hollinger 23457 (ALTA)	N 48.0935° W -90.4456°	GTX0163	0.971
Imshaugia aleurites	Spribille WP197 (ALTA)	N 54.972767° W-101.460483°	TS1974	0.971

### Sheet: S2
Table S2. Sequences used for the phylogenetic analysis. Sequences generated for this study are in bold.
Species	Taxonomy	Source	Accession Number	Genome
Alectoria fallacina	Lecanoromycetes	genome annotation (submitted to ENA)	ERZ1757545 (ALECFALPRED_001447)	putative nuclear
Gomphillus americanus	Lecanoromycetes	genome annotation (submitted to ENA)	ERZ1757544 (GOMPHAMPRED_005013)	putative nuclear
Heterodermia speciosa	Lecanoromycetes	genome annotation (submitted to ENA)	ERZ1757546 (HETSPECPRED_010319)	putative nuclear
Imshaugia aleurites	Lecanoromycetes	genome annotation (submitted to ENA)	ERZ1757547 (IMSHALPRED_002430)	putative nuclear
Gyalolechia flavorubescens	Lecanoromycetes	genome annotation	KE546979.1	putative nuclear
Ramalina intermedia	Lecanoromycetes	genome annotation	PEKF01000195.1	putative nuclear
Evernia prunastri	Lecanoromycetes	genome annotation	NKYR01000006.1	putative nuclear
Pseudevernia furfuracea	Lecanoromycetes	genome annotation	NKYQ01000009.1	putative nuclear
Lasallia pustullata	Lecanoromycetes	genome annotation	PKMA01000724.1	putative nuclear
Ramalina intermedia	Lecanoromycetes	GenBank	YP_009687549.1	mitochondrial
Alectoria sarmentosa	Lecanoromycetes	GenBank	GCA_904859925 (ASARMPREDX12_000654 )	putative nuclear
Bacidia sorediata	Lecanoromycetes	GenBank	QDM58080.1	mitochondrial
Cladonia macilenta	Lecanoromycetes	GenBank	YP_009655113.1	mitochondrial
Nadvornikia sorediata	Lecanoromycetes	GenBank	QCX31965.1	mitochondrial
Cladonia ravenelii	Lecanoromycetes	GenBank	QCX31169.1	mitochondrial
Phlyctis petraea	Lecanoromycetes	GenBank	YP_009642657.1	mitochondrial
Graphis scripta	Lecanoromycetes	GenBank	QCL17429.1	mitochondrial
Pertusaria propinqua	Lecanoromycetes	GenBank	QBP39468.1	mitochondrial
Peltigera dolichorrhiza	Lecanoromycetes	GenBank	ANE20419.1	mitochondrial
Emericella nidulans	Eurotiomycetes	UniProt	P16000	nuclear PaAtp9-5 like
Emericella nidulans	Eurotiomycetes	UniProt	Q37408	mitochondrial
Talaromyces marneffei	Eurotiomycetes	UniProt	B6QLG4	nuclear PaAtp9-5 like
Talaromyces marneffei	Eurotiomycetes	UniProt	Q6V9D7	mitochondrial
Paracoccidioides brasiliensis	Eurotiomycetes	UniProt	Q1XA92	mitochondrial
Trichophyton rubrum	Eurotiomycetes	UniProt	Q01554	mitochondrial
Fusarium graminearum	Sordariomycetes	GenBank	XP_011324668	nuclear PaAtp9-5 like
Fusarium graminearum	Sordariomycetes	UniProt	A5J039	mitochondrial
Neurospora crassa	Sordariomycetes	UniProt	P00842	nuclear PaAtp9-5 like
Neurospora crassa	Sordariomycetes	UniProt	Q12635	mitochondrial
Podospora anserina	Sordariomycetes	UniProt	Q03672	nuclear PaAtp9-5 like
Podospora anserina	Sordariomycetes	UniProt	B2APB0	nuclear PaAtp9-7 like
Chaetomium globosum	Sordariomycetes	UniProt	Q2GQX4	nuclear PaAtp9-5 like
Chaetomium globosum	Sordariomycetes	UniProt	Q2HBT4	nuclear PaAtp9-7 like
Pyrenophora tritici-repentis	Dothideomycetes	UniProt	B2W3H8	nuclear PaAtp9-7 like
Saccharomyces cerevisiae	Saccharomycetes	UniProt	P61829	mitochondrial
Candida glabrata	Saccharomycetes	UniProt	Q85Q98	mitochondrial
Ashbya gossypii	Saccharomycetes	UniProt	Q75G38	mitochondrial
Kluyveromyces lactis	Saccharomycetes	UniProt	P92811	mitochondrial
Candida albicans	Saccharomycetes	UniProt	Q9B8D5	mitochondrial
Yarrowia lipolytica	Saccharomycetes	UniProt	Q37695	mitochondrial
Schizosaccharomyces pombe	Shizosaccharomycetes	UniProt	P21537	mitochondrial
Pleurotus ostreatus	Agaricomycetes	UniProt	A7KCS5	mitochondrial
Schizophyllum commune	Agaricomycetes	UniProt	Q94ZJ5	mitochondrial
Cryptococcus neoformans var. neoformans	Tremellomycetes	UniProt	Q6J9U5	mitochondrial
Ustilago maydis	Ustilaginomycetes	UniProt	Q0H8W9	mitochondrial
Rhizopus oryzae	Mucoromycetes	UniProt	Q3T4E5	mitochondrial
Allomyces macrogynus	Blastocladiomycetes	UniProt	Q37404	mitochondrial
Escherichia coli	Gammaproteobacteria	UniProt	P68699	bacterial
Bacillus sp.	Firmicutes	UniProt	P00845	bacterial
Thermosynechococcus elongatus	Cyanobacteria	UniProt	Q8DLP7	bacterial
Clostridium paradoxum	Firmicutes	UniProt	Q0ZS24	bacterial
Bacteroides vulgatus	Bacteroides	UniProt	A6L4M1	bacterial
Azobacteroides pseudotrichonymphae	Bacteroides	UniProt	B6YR09	bacterial
Aquifex aeolicus	Aquificae	UniProt	O66564	bacterial
Thermotoga sp.	Thermotogae	UniProt	B1LBC4	bacterial
Propionigenium modestum	Fusobacteria	UniProt	P21905	bacterial
Dictyoglomus turgidum	Dictyoglomi	UniProt	B8DYT4	bacterial
Granulibacter bethesdensis	Alphaproteobacteria	UniProt	Q0BQY6	bacterial
Rickettsia bellii	Alphaproteobacteria	UniProt	Q1RGZ2	bacterial
Roseobacter denitrificans	Alphaproteobacteria	UniProt	Q16AM7	bacterial
Wolbachia sp.	Alphaproteobacteria	UniProt	C0R5U2	bacterial
Pelagibacter ubique	Alphaproteobacteria	UniProt	Q4FPE8	bacterial
Rhodospirillum rubrum	Alphaproteobacteria	UniProt	P15014	bacterial
Ruegeria sp.	Alphaproteobacteria	UniProt	Q1GDE1	bacterial
Gluconobacter oxydans	Alphaproteobacteria	UniProt	Q5FRW6	bacterial
Gluconacetobacter diazotrophicus	Alphaproteobacteria	UniProt	A9HDM8	bacterial
Delftia acidovorans	Betaproteobacteria	UniProt	A9BPU2	bacterial
Thiobacillus denitrificans	Betaproteobacteria	UniProt	Q3SF61	bacterial
Methylibium petroleiphilum	Betaproteobacteria	UniProt	A2SC65	bacterial
Polaromonas sp.	Betaproteobacteria	UniProt	Q12GQ5	bacterial
Verminephrobacter eiseniae	Betaproteobacteria	UniProt	A1WF53	bacterial
Vibrio vulnificus	Gammaproteobacteria	UniProt	Q8DDH3	bacterial
Salmonella choleraesuis	Gammaproteobacteria	UniProt	Q57HX4	bacterial
Pseudomonas aeruginosa	Gammaproteobacteria	UniProt	A6VF37	bacterial
Acinetobacter baumannii	Gammaproteobacteria	UniProt	B2I0Z7	bacterial
Aliivibrio fischeri	Gammaproteobacteria	UniProt	B5FCZ6	bacterial
Yersinia pseudotuberculosis	Gammaproteobacteria	UniProt	B1JR36	bacterial
Desulfotalea psychrophila	Deltaproteobacteria	UniProt	Q6AQ28	bacterial
Geobacter bemidjiensis	Deltaproteobacteria	UniProt	B5EFG9	bacterial
Helicobacter pylori	Epsilonproteobacteria	UniProt	Q9ZK12	bacterial
Campylobacter jejuni	Epsilonproteobacteria	UniProt	Q5HUM3	bacterial
Sulfurimonas denitrificans	Epsilonproteobacteria	UniProt	Q30TH1	bacterial
Campylobacter jejuni	Epsilonproteobacteria	UniProt	Q5HUM3	bacterial
Syntrophus aciditrophicus	Deltaproteobacteria	UniProt	Q2LRB9	bacterial
Lawsonia intracellularis	Deltaproteobacteria	UniProt	Q1MPG5	bacterial
Granulicella rosea	Acidobacteria	UniProt	A0A239HVC7	bacterial
Blastocatellia bacterium AA13	Acidobacteria	UniProt	A0A321LJJ6	bacterial
Bryocella elongata	Acidobacteria	UniProt	A0A1H5UI06	bacterial
Acidisarcina polymorpha	Acidobacteria	UniProt	A0A2Z5G5X6	bacterial
Caldithrix sp.	Calditrichaeota	UniProt	A0A523HR94	bacterial
Fusobacterium nucleatum	Fusobacteria	UniProt	Q8RGD7	bacterial
Leptospira yanagawae	Spirochaetes	UniProt	A0A5E8HEI5	bacterial
Brachyspira aalborgi	Spirochaetes	UniProt	A0A5C8CHL9	bacterial
Bifidobacterium longum	Actinobacteria	UniProt	Q8G7A8	bacterial
Streptomyces coelicolor	Actinobacteria	UniProt	P0A304	bacterial
Mycobacterium leprae	Actinobacteria	UniProt	B8ZR37	bacterial
Cyanothece sp.	Cyanobacteria	UniProt	B8HPJ7	bacterial
Prochlorococcus marinus	Cyanobacteria	UniProt	A9BCE3	bacterial
Synechococcus sp.	Cyanobacteria	UniProt	Q7U8W9	bacterial
Nostoc punctiforme	Cyanobacteria	UniProt	B2J054	bacterial
Bacillus cereus	Firmicutes	UniProt	B7HY70	bacterial
Lactobacillus paracasei	Firmicutes	UniProt	Q03A23	bacterial
Staphylococcus aureus	Firmicutes	UniProt	Q6G7K2	bacterial
Oenococcus oeni	Firmicutes	UniProt	Q04G25	bacterial
Mycoplasma penetrans	Tenericutes	UniProt	Q8EWZ3	bacterial
Mycoplasma capricolum	Tenericutes	UniProt	Q2ST39	bacterial
Acholeplasma laidlawii	Tenericutes	UniProt	A9NGW7	bacterial
Ureaplasma urealyticum	Tenericutes	UniProt	B5ZAW9	bacterial
Rhodopirellula baltica	Planctomycetes	UniProt	L7CKB9	bacterial
Paludisphaera borealis	Planctomycetes	UniProt	A0A1U7CMD2	bacterial
Gemmata massiliana	Planctomycetes	UniProt	A0A6P2D4P8	bacterial
Prosthecobacter debontii	Verrucomicrobia	UniProt	A0A1T4XGF3	bacterial
Terrimicrobium sacchariphilum	Verrucomicrobia	UniProt	A0A146G6M0	bacterial
Methylacidiphilum kamchatkense	Verrucomicrobia	UniProt	A0A0C1RJ96	bacterial
Bacteroides fragilis	Bacteroides	UniProt	Q64UA7	bacterial
Propionigenium modestum	Fusobacteria	UniProt	P21905	bacterial
Ilyobacter tartaricus	Fusobacteria	UniProt	Q8KRV3	bacterial
Methanosarcina acetivorans	Archaea	UniProt	Q8TN57	outgroup (alternate ATP synthase subunit c)
Desulfovibrio salexigens	Deltaproteobacteria	UniProt	C6BWK9	outgroup (alternate ATP synthase subunit c)

### Sheet: S3
Table S4. Introns in the lecanoromycete ATP9 genes.
Genome	Intron position in aa sequence	Intron position in aa alignment*	Splicing site 1	Splicing site 2	Intron boundary manually moved post genome annotation
Alectoria fallacina	44	46	AG|GT	AG|GC	Yes, moved the second splicing site (old one was AA|GA)
Gomphillus americanus	29	44	AG|GT	GA|GA	No
Gomphillus americanus	123	144	TG|GT	AG|GT	No
Heterodermia speciosa	26	46	TG|GT	AG|GC	No
Imshaugia aleurites	44	46	CG|GT	AG|GC	No
Gyalolechia flavorubescens	27	46	CG|GT	AG|GT	No
Ramalina intermedia	40	46	CG|GT	AG|GT	Yes, moved the first splicing site (old one was GT|GT)
Evernia prunastri	44	46	AG|GT	AG|GT	Removed one of the identified exons
Pseudevernia furfuracea	44	46	AG|GT	AG|GA	No
Lasallia pustullata	45	46	AG|GT	AG|GC	No
*in the alignment consisting of the sequences included in this table

### Sheet: S4
Table S4. BLAST statistics for ASARMPREDX12_000654. The locus was searched against the NCBI Protein database
Query	Description	Max Score	Total Score	Query Cover	E value	Per. ident	Accession
ASARMPREDX12_000654	hypothetical protein HO133_002426 [Letharia lupina]	276	276	1	5e-93	95.71	KAF6221570.1
ASARMPREDX12_000654	hypothetical protein B7494_g6224 [Chlorociboria aeruginascens]	179	179	0.99	1e-48	58.18	TAQ85438.1
ASARMPREDX12_000654	putative ATP synthase subunit 9, mitochondrial [Pezoloma ericae]	152	152	0.99	1e-43	59.04	PMD21039.1
ASARMPREDX12_000654	putative ATP synthase subunit 9, mitochondrial [Hyaloscypha variabilis F]	152	152	1	1e-43	59.28	PMD40738.1
ASARMPREDX12_000654	putative ATP synthase subunit 9, mitochondrial [Hyaloscypha bicolor E]	151	151	1	1e-43	59.28	XP_024732185.1
ASARMPREDX12_000654	putative atp synthase subunit 9 protein [Phaeoacremonium minimum UCRPA7]	151	151	1	1e-43	51.52	XP_007913255.1
ASARMPREDX12_000654	putative ATP synthase subunit 9, mitochondrial [Chalara longipes BDJ]	150	150	1	6e-43	58.08	KAE9367825.1
ASARMPREDX12_000654	putative ATP synthase subunit 9, mitochondrial [Viridothelium virens]	149	149	0.99	1e-42	51.5	KAF2235212.1
ASARMPREDX12_000654	ATP synthase subunit mitochondrial [Lasallia pustulata]	147	147	0.98	1e-41	55.15	KAA6409251.1
ASARMPREDX12_000654	atp synthase subunit 9 protein [Lasallia pustulata]	146	146	0.98	1e-41	55.15	SLM38035.1
ASARMPREDX12_000654	putative h+-transporting two-sector atpase lipid-binding protein precursor [Diaporthe ampelina]	145	145	1	2e-41	50.92	KKY29297.1
ASARMPREDX12_000654	hypothetical protein VMCG_03860 [Valsa malicola]	145	145	1	2e-41	50.92	ROW07306.1
ASARMPREDX12_000654	ATPase complex subunit 9 [Helotiales sp. DMI_Dod_QoI]	145	145	0.98	2e-41	59.63	KAE8442121.1
ASARMPREDX12_000654	probable H+-transporting two-sector ATPase lipid-binding protein precursor [Phialocephala subalpina]	145	145	0.98	2e-41	59.63	CZR61456.1
ASARMPREDX12_000654	hypothetical protein ANO11243_064530 [fungal sp. No.11243]	145	145	0.98	3e-41	49.38	GAM88420.1
ASARMPREDX12_000654	hypothetical protein VPNG_06339 [Cytospora leucostoma]	145	145	1	3e-41	50.31	ROW09876.1
ASARMPREDX12_000654	hypothetical protein G7Y89_g1780 [Cudoniella acicularis]	145	145	0.99	4e-41	56.79	KAF4636316.1
ASARMPREDX12_000654	ATP synthase subunit 9 [Aulographum hederae CBS 113979]	144	144	0.85	5e-41	59.03	KAF1988500.1
ASARMPREDX12_000654	hypothetical protein BOTCAL_0234g00060 [Botryotinia calthae]	144	144	0.95	6e-41	54.78	TEY54951.1
ASARMPREDX12_000654	hypothetical protein VSDG_05367 [Valsa sordida]	144	144	1	8e-41	49.69	ROV95583.1
ASARMPREDX12_000654	ATP synthase subunit 9, mitochondrial [Valsa mali var. pyri]	144	144	1	9e-41	50.31	KUI61675.1
ASARMPREDX12_000654	hypothetical protein DHEL01_v208999 [Diaporthe helianthi]	144	144	0.99	2e-40	50.62	POS72610.1
ASARMPREDX12_000654	uncharacterized protein E0L32_002700 [Phialemoniopsis curvata]	143	143	0.99	3e-40	51.52	XP_030999902.1
ASARMPREDX12_000654	hypothetical protein DL770_001245 [Monosporascus sp. CRB-9-2]	142	142	1	4e-40	51.83	RYP92603.1
ASARMPREDX12_000654	ATP synthase protein 9 (Lipid-binding protein) [Diplocarpon rosae]	142	142	0.97	5e-40	59.26	PBP17853.1
ASARMPREDX12_000654	putative ATP synthase subunit 9, mitochondrial [Phialocephala scopiformis]	142	142	0.98	6e-40	57.93	XP_018073475.1
ASARMPREDX12_000654	hypothetical protein DL762_007611 [Monosporascus cannonballus]	142	142	1	6e-40	51.83	RYO80521.1
ASARMPREDX12_000654	hypothetical protein DL764_010223 [Monosporascus ibericus]	142	142	1	7e-40	51.83	RYO77390.1
ASARMPREDX12_000654	ATP synthase subunit 9 [Colletotrichum higginsianum IMI 349063]	141	141	1	9e-40	51.22	XP_018164688.1
ASARMPREDX12_000654	hypothetical protein B2J93_5003 [Marssonina coronariae]	141	141	0.98	2e-39	57.32	OWP07474.1
ASARMPREDX12_000654	hypothetical protein M426DRAFT_25073 [Hypoxylon sp. CI-4A]	140	140	1	2e-39	52.1	OTB02063.1
ASARMPREDX12_000654	hypothetical protein M434DRAFT_396416 [Hypoxylon sp. CO27-5]	140	140	1	3e-39	52.1	OTA92415.1
ASARMPREDX12_000654	hypothetical protein K449DRAFT_420749 [Hypoxylon sp. EC38]	140	140	1	3e-39	52.69	OTA66097.1
ASARMPREDX12_000654	putative ATP synthase subunit 9, mitochondrial [Cadophora sp. DSE1049]	140	140	0.97	3e-39	57.06	PVH81277.1
ASARMPREDX12_000654	H+-transporting two-sector ATPase lipid-binding protein precursor [Microdochium bolleyi]	140	140	1	3e-39	51.52	KXJ90301.1
ASARMPREDX12_000654	putative atp synthase subunit 9 protein [Eutypa lata UCREL1]	140	140	1	4e-39	49.39	EMR62596.1
ASARMPREDX12_000654	probable H+-transporting two-sector ATPase lipid-binding protein precursor [Claviceps purpurea 20.1]	140	140	0.99	4e-39	50	CCE27103.1
ASARMPREDX12_000654	hypothetical protein DL767_000418 [Monosporascus sp. MG133]	139	139	1	4e-39	51.22	RYP42254.1
ASARMPREDX12_000654	ATP synthase subunit 9, mitochondrial [Colletotrichum chlorophyti]	139	139	1	6e-39	50.31	OLN96102.1
ASARMPREDX12_000654	hypothetical protein DL768_001891 [Monosporascus sp. mg162]	139	139	1	7e-39	51.83	RYP53114.1
ASARMPREDX12_000654	hypothetical protein S40285_05127 [Stachybotrys chlorohalonata IBT 40285]	139	139	1	7e-39	48.02	KFA67034.1
ASARMPREDX12_000654	hypothetical protein DL769_010820 [Monosporascus sp. CRB-8-3]	139	139	1	8e-39	50.61	RYP51381.1
ASARMPREDX12_000654	ATP synthase subunit 9 [Colletotrichum shisoi]	139	139	0.99	8e-39	50.92	TQN65979.1
ASARMPREDX12_000654	ba178b16-29bf-440d-8697-3c90cd95947e [Thermothielavioides terrestris]	139	139	1	8e-39	50.3	SPQ24778.1
ASARMPREDX12_000654	hypothetical protein OIDMADRAFT_16138 [Oidiodendron maius Zn]	139	139	1	8e-39	56.71	KIN07420.1
ASARMPREDX12_000654	F1F0 ATP synthase subunit C [Glarea lozoyensis ATCC 20868]	139	139	1	9e-39	54.49	XP_008080681.1
ASARMPREDX12_000654	ATP synthase subunit C [Colletotrichum graminicola M1.001]	138	138	1	1e-38	49.09	XP_008091549.1
ASARMPREDX12_000654	mitochondrial ATP synthase protein 9 [Thermothelomyces thermophilus ATCC 42464]	138	138	1	2e-38	50.3	XP_003665235.1
ASARMPREDX12_000654	ATP synthase subunit 9, mitochondrial [Colletotrichum tanaceti]	138	138	1	4e-38	50.61	TKW58959.1
ASARMPREDX12_000654	ATP synthase subunit 9, mitochondrial [Madurella mycetomatis]	137	137	1	4e-38	49.7	KXX76588.1
ASARMPREDX12_000654	hypothetical protein DL771_001034 [Monosporascus sp. 5C6A]	140	140	1	5e-38	51.22	RYP77666.1
ASARMPREDX12_000654	ATP synthase subunit 9, mitochondrial [Daldinia childiae]	137	137	1	7e-38	51.5	XP_033435205.1
ASARMPREDX12_000654	hypothetical protein CAC42_6752 [Sphaceloma murrayae]	137	137	0.98	8e-38	49.11	PNS14239.1
ASARMPREDX12_000654	hypothetical protein SMACR_03692 [Sordaria macrospora]	136	136	1	9e-38	51.22	KAA8635093.1
ASARMPREDX12_000654	hypothetical protein M406DRAFT_83965 [Cryphonectria parasitica EP155]	136	136	1	1e-37	49.08	KAF3763049.1
ASARMPREDX12_000654	ATP synthase subunit 9 [Elsinoe fawcettii]	136	136	0.98	1e-37	47.62	KAF4553129.1
ASARMPREDX12_000654	hypothetical protein S7711_04280 [Stachybotrys chartarum IBT 7711]	135	135	1	2e-37	49.1	KEY65383.1
ASARMPREDX12_000654	putative ATP synthase subunit ATP9 [Pseudomassariella vexata]	135	135	1	2e-37	51.52	ORY58723.1
ASARMPREDX12_000654	putative ATP synthase subunit 9, mitochondrial [Venustampulla echinocandica]	135	135	0.98	2e-37	54.27	XP_031870827.1
ASARMPREDX12_000654	ATP synthase subunit 9 [Colletotrichum nymphaeae SA-01]	136	136	0.97	3e-37	50	KXH27255.1
ASARMPREDX12_000654	ATP synthase subunit 9 [Lachnellula arida]	135	135	0.98	3e-37	57.41	TVY17382.1
ASARMPREDX12_000654	ATP synthase subunit 9, mitochondrial [Lachnellula occidentalis]	135	135	0.98	3e-37	57.41	TVY35824.1
ASARMPREDX12_000654	ATP synthase subunit ATP9 [Neurospora crassa OR74A]	135	135	1	3e-37	50.61	XP_959894.1
ASARMPREDX12_000654	hypothetical protein G7054_g4795 [Neopestalotiopsis clavispora]	134	134	1	3e-37	50.61	KAF7536160.1
ASARMPREDX12_000654	ATP synthase subunit, mitochondrial [Lachnellula subtilissima]	135	135	0.98	4e-37	57.41	TVY34322.1
ASARMPREDX12_000654	ATP synthase subunit 9 [Pestalotiopsis fici W106-1]	134	134	1	4e-37	50.61	XP_007841457.1
ASARMPREDX12_000654	hypothetical protein M430DRAFT_174182 [Amorphotheca resinae ATCC 22711]	135	135	0.98	4e-37	53.94	XP_024718699.1
ASARMPREDX12_000654	hypothetical protein jhhlp_002986 [Lomentospora prolificans]	135	135	0.98	4e-37	51.52	PKS11225.1
ASARMPREDX12_000654	ATP synthase subunit C [Colletotrichum salicis]	136	136	0.97	5e-37	49.07	KXH57974.1
ASARMPREDX12_000654	ATP synthase subunit C [Colletotrichum orchidophilum]	136	136	0.99	5e-37	48.78	XP_022478353.1
ASARMPREDX12_000654	hypothetical protein BD289DRAFT_262153 [Coniella lustricola]	134	134	1	5e-37	50.61	PSR84365.1
ASARMPREDX12_000654	hypothetical protein E8E14_002644 [Neopestalotiopsis sp. 37M]	134	134	1	5e-37	50.61	KAF3024733.1
ASARMPREDX12_000654	H(+)-transporting two-sector ATPase [Scedosporium apiospermum]	134	134	1	6e-37	51.22	XP_016643911.1
ASARMPREDX12_000654	ATP synthase subunit-like protein [Acremonium chrysogenum ATCC 11550]	134	134	1	6e-37	50.91	KFH48241.1
ASARMPREDX12_000654	ATP synthase subunit C [Colletotrichum simmondsii]	135	135	0.97	6e-37	49.07	KXH39970.1
ASARMPREDX12_000654	uncharacterized protein PODANS_5_9140 [Podospora anserina S mat+]	133	133	1	9e-37	47.85	XP_001904732.1
ASARMPREDX12_000654	ATP synthase protein 9 precursor (Lipid-binding protein) [Purpureocillium lilacinum]	133	133	1	1e-36	49.7	XP_018181667.1
ASARMPREDX12_000654	hypothetical protein RJ55_08549 [Drechmeria coniospora]	133	133	1	1e-36	49.1	ODA75908.1
ASARMPREDX12_000654	ATP synthase subunit 9 [Hirsutella minnesotensis 3608]	133	133	1	2e-36	49.1	KJZ77591.1
ASARMPREDX12_000654	uncharacterized protein SMAC_03692 [Sordaria macrospora k-hell]	134	134	0.99	2e-36	50.92	XP_003351385.1
ASARMPREDX12_000654	uncharacterized protein CGMCC3_g1329 [Colletotrichum fructicola]	132	132	1	2e-36	49.08	XP_031892044.1
ASARMPREDX12_000654	hypothetical protein BP5796_01757 [Coleophoma crateriformis]	133	133	0.98	2e-36	53.75	RDW92363.1
ASARMPREDX12_000654	hypothetical protein BP6252_04619 [Coleophoma cylindrospora]	133	133	0.98	2e-36	53.75	RDW79981.1
ASARMPREDX12_000654	atp synthase subunit c [Colletotrichum incanum]	135	135	1	3e-36	49.09	KZL80413.1
ASARMPREDX12_000654	ATP synthase subunit 9 [Magnaporthiopsis poae ATCC 64411]	132	132	1	3e-36	47.34	KLU84700.1
ASARMPREDX12_000654	hypothetical protein CDD83_2515 [Cordyceps sp. RAO-2017]	132	132	1	4e-36	49.71	PHH90849.1
ASARMPREDX12_000654	H+-transporting two-sector ATPase lipid-binding protein precursor [Neurospora tetrasperma FGSC 2508]	133	133	0.99	4e-36	50.31	XP_009852764.1
ASARMPREDX12_000654	ATP synthase subunit 9, mitochondrial [Tolypocladium ophioglossoides CBS 100239]	132	132	0.99	4e-36	48.8	KND86809.1
ASARMPREDX12_000654	related to ATP synthase subunit 9, mitochondrial [Rhynchosporium agropyri]	132	132	0.98	5e-36	53.94	CZT01176.1
ASARMPREDX12_000654	unnamed protein product [Neurospora crassa]	132	132	1	5e-36	50	CAA24230.1
ASARMPREDX12_000654	related to ATP synthase subunit 9, mitochondrial [Rhynchosporium commune]	132	132	0.98	5e-36	53.94	CZT06957.1
ASARMPREDX12_000654	ATP synthase subunit C [Coniochaeta ligniaria NRRL 30616]	131	131	1	5e-36	48.5	OIW26493.1
ASARMPREDX12_000654	related to ATP synthase subunit 9, mitochondrial [Rhynchosporium secalis]	132	132	0.98	6e-36	53.94	CZT53283.1
ASARMPREDX12_000654	hypothetical protein CP533_5678 [Ophiocordyceps camponoti-saundersi (nom. inval.)]	132	132	1	7e-36	48.82	RDA90563.1
ASARMPREDX12_000654	hypothetical protein CP532_2246 [Ophiocordyceps camponoti-leonardi (nom. inval.)]	131	131	1	8e-36	49.11	RDA89070.1
ASARMPREDX12_000654	ATPase, F0 complex, subunit C, DCCD-binding site [Pochonia chlamydosporia 170]	131	131	0.98	8e-36	49.09	XP_018143494.1
ASARMPREDX12_000654	ATP synthase protein 9 precursor (Lipid-binding protein) [Metarhizium acridum CQMa 102]	131	131	0.98	8e-36	49.09	XP_007808262.1
ASARMPREDX12_000654	ATP synthase-like protein [Chaetomium thermophilum var. thermophilum DSM 1495]	132	132	0.99	9e-36	49.4	XP_006692146.1
ASARMPREDX12_000654	hypothetical protein ED733_008303 [Metarhizium rileyi]	131	131	0.98	1e-35	49.09	TWU78282.1
ASARMPREDX12_000654	hypothetical protein L249_1255 [Ophiocordyceps polyrhachis-furcata BCC 54312]	131	131	1	1e-35	49.1	RCI12703.1
